# Assessing reliability and accuracy of qPCR, dPCR and ddPCR for estimating mtDNA copy number in songbird blood and sperm cells

**DOI:** 10.1101/2024.11.08.622696

**Authors:** Laima Bagdonaitė, Erica H. Leder, Jan T. Lifjeld, Arild Johnsen, Quentin Mauvisseau

## Abstract

Mitochondrial DNA copy number varies across species, individuals and cell types. Two avian cell types carrying a relatively low number of mitochondria are the red blood cells and spermatozoa. While previous studies investigating variation of mitochondrial abundance in animal sperm have generally used quantitative PCR (qPCR), this method shows potential limitations when quantifying low abundant targets. To mitigate such issues, we investigated and compared the reliability and accuracy of qPCR, digital PCR (dPCR) and droplet digital PCR (ddPCR) to quantify high and low concentration DNA. Using synthetic DNA, we found that both dPCR and ddPCR displayed lower Limit of Detection and Limit of Quantification than qPCR. Using DNA extracted from blood and sperm cells of Eurasian Siskin, we found that qPCR, dPCR and ddPCR reliably quantified mitochondrial DNA in sperm samples, but showed significant differences when analyzing typically lower levels of mtDNA in blood. We found that ddPCR consistently showed lower variation among replicates. These analyses provide critical insights and recommendations for future studies aiming to quantify target mtDNA. Our study indicates that dPCR and ddPCR are the preferred methods when working with samples with low abundance of mtDNA.
