## Supplementary Table S6 for "Assessing reliability and accuracy of qPCR, dPCR and ddPCR for estimating mtDNA copy number in songbird blood and sperm cells"

### Sheet: qPCR
Cell type	Method	Individual	Replicate	Cq
Sperm	qPCR	1	1	34.98
Sperm	qPCR	1	2	35.88
Sperm	qPCR	1	3	35.18
Sperm	qPCR	2	1	32.14
Sperm	qPCR	2	2	31.38
Sperm	qPCR	2	3	32.14
Sperm	qPCR	3	1	36.55
Sperm	qPCR	3	2	36.62
Sperm	qPCR	3	3	35.65
Sperm	qPCR	4	1	32.41
Sperm	qPCR	4	2	32.08
Sperm	qPCR	4	3	32.22
Sperm	qPCR	5	1	32.19
Sperm	qPCR	5	2	32.16
Sperm	qPCR	5	3	32.42
Sperm	qPCR	6	1	31.37
Sperm	qPCR	6	2	28.18
Sperm	qPCR	6	3	32.63
Sperm	qPCR	7	1	30.8
Sperm	qPCR	7	2	31.05
Sperm	qPCR	7	3	30.64
Sperm	qPCR	8	1	33.94
Sperm	qPCR	8	2	34.28
Sperm	qPCR	8	3	33.67
Sperm	qPCR	9	1	32.31
Sperm	qPCR	9	2	32.34
Sperm	qPCR	9	3	32.06
Sperm	qPCR	10	1	35.98
Sperm	qPCR	10	2	35.88
Sperm	qPCR	10	3	35.89
Blood	qPCR	1	1	37.71
Blood	qPCR	1	2	37.08
Blood	qPCR	1	3	37.47
Blood	qPCR	2	1	36.31
Blood	qPCR	2	2	36.97
Blood	qPCR	2	3	37.5
Blood	qPCR	3	1	36.92
Blood	qPCR	3	2	37.9
Blood	qPCR	3	3	37.95
Blood	qPCR	4	1	38.09
Blood	qPCR	4	2	37.13
Blood	qPCR	4	3	37.63
Blood	qPCR	5	1	37.67
Blood	qPCR	5	2	37.47
Blood	qPCR	5	3	36.97
Blood	qPCR	6	1	38
Blood	qPCR	6	2	37.42
Blood	qPCR	6	3	37.11
Blood	qPCR	7	1	37.19
Blood	qPCR	7	2	37.02
Blood	qPCR	7	3	37.18
Blood	qPCR	8	1	37.99
Blood	qPCR	8	2	37.19
Blood	qPCR	8	3	38.01
Blood	qPCR	9	1	37.93
Blood	qPCR	9	2	38.36
Blood	qPCR	9	3	35.81
Blood	qPCR	10	1	36.69
Blood	qPCR	10	2	36.29
Blood	qPCR	10	3	37.24

### Sheet: dPCR
Cell type	Method	Individual	Replicate	Copies/µL	Accepted Droplets	Positive Droplets	Negative Droplets
Sperm	dPCR	1	1	20.74	8231	58	8173
Sperm	dPCR	1	2	47.41	8271	132	8139
Sperm	dPCR	1	3	52.76	8210	145	8065
Sperm	dPCR	2	1	467.3	7242	1064	6178
Sperm	dPCR	2	2	486.7	7852	1195	6657
Sperm	dPCR	2	3	450.8	8269	1176	7093
Sperm	dPCR	3	1	82.37	7982	222	7760
Sperm	dPCR	3	2	39.32	8051	111	7940
Sperm	dPCR	3	3	22.5	8240	62	8178
Sperm	dPCR	4	1	350.9	8270	905	7365
Sperm	dPCR	4	2	474.4	7637	1096	6541
Sperm	dPCR	4	3	444.1	8273	1116	7157
Sperm	dPCR	5	1	587	8244	1445	6799
Sperm	dPCR	5	2	464.1	8255	1150	7105
Sperm	dPCR	5	3	422.7	8268	1071	7197
Sperm	dPCR	6	1	522	7797	1267	6530
Sperm	dPCR	6	2	460.8	7971	1148	6823
Sperm	dPCR	6	3	621.9	8258	1506	6752
Sperm	dPCR	7	1	304.7	8282	761	7521
Sperm	dPCR	7	2	601.3	8245	1447	6798
Sperm	dPCR	7	3	615.1	6465	1142	5323
Sperm	dPCR	8	1	293.8	7208	645	6563
Sperm	dPCR	8	2	290.9	5915	531	5384
Sperm	dPCR	8	3	222.7	6240	452	5788
Sperm	dPCR	9	1	211	6549	449	6100
Sperm	dPCR	9	2	292.5	7635	676	6959
Sperm	dPCR	9	3	298.9	6255	559	5696
Sperm	dPCR	10	1	46.79	8255	120	8135
Sperm	dPCR	10	2	81.1	8270	202	8068
Sperm	dPCR	10	3	47.78	8267	121	8146
Blood	dPCR	1	1	37.25	8250	97	8153
Blood	dPCR	1	2	13.46	8265	37	8228
Blood	dPCR	1	3	5.8	7698	15	7683
Blood	dPCR	2	1	19.18	8272	50	8222
Blood	dPCR	2	2	40.35	8233	102	8131
Blood	dPCR	2	3	35.28	8276	89	8187
Blood	dPCR	3	1	37.8	8276	95	8181
Blood	dPCR	3	2	17.39	8261	44	8217
Blood	dPCR	3	3	23.46	8260	61	8199
Blood	dPCR	4	1	20.72	8230	57	8173
Blood	dPCR	4	2	7.9	8263	22	8241
Blood	dPCR	4	3	18.19	8227	48	8179
Blood	dPCR	5	1	28.9	8272	75	8197
Blood	dPCR	5	2	28.38	8282	73	8209
Blood	dPCR	5	3	35.08	8273	89	8184
Blood	dPCR	6	1	25.65	8269	65	8204
Blood	dPCR	6	2	28.65	8266	75	8191
Blood	dPCR	6	3	23.8	8071	65	8006
Blood	dPCR	7	1	7.8	8244	22	8222
Blood	dPCR	7	2	16.38	8250	44	8206
Blood	dPCR	7	3	17.44	8260	46	8214
Blood	dPCR	8	1	24.08	8269	62	8207
Blood	dPCR	8	2	29.98	8247	77	8170
Blood	dPCR	8	3	11.49	8272	30	8242
Blood	dPCR	9	1	12.01	8262	32	8230
Blood	dPCR	9	2	12.17	8170	34	8136
Blood	dPCR	9	3	5.057	7470	13	7457
Blood	dPCR	10	1	13.43	8273	37	8236
Blood	dPCR	10	2	35.04	8274	93	8181
Blood	dPCR	10	3	23.22	8191	60	8131
NTC	dPCR		1	0	8214	0	8214
NTC	dPCR		2	0	8266	0	8266
NTC	dPCR		3	0	8261	0	8261
NTC	dPCR		4	0	8188	0	8188

### Sheet: ddPCR
Cell type	Method	Individual	Replicate	Copies/µL	Accepted Droplets	Positive Droplets	Negative Droplets
Sperm	ddPCR	1	1	46.9	17098	668	16430
Sperm	ddPCR	1	2	49.6	15634	646	14988
Sperm	ddPCR	1	3	40.1	15086	506	14580
Sperm	ddPCR	2	1	403	16244	4713	11531
Sperm	ddPCR	2	2	432	15145	4657	10488
Sperm	ddPCR	2	3	401	16854	4867	11987
Sperm	ddPCR	3	1	43	16226	583	15643
Sperm	ddPCR	3	2	42	16185	567	15618
Sperm	ddPCR	3	3	41.8	14902	520	14382
Sperm	ddPCR	4	1	442	16557	5190	11367
Sperm	ddPCR	4	2	334	17275	4268	13007
Sperm	ddPCR	4	3	334	15088	3729	11359
Sperm	ddPCR	5	1	427	15075	4589	10486
Sperm	ddPCR	5	2	420	15320	4597	10723
Sperm	ddPCR	5	3	323	15372	3688	11684
Sperm	ddPCR	6	1	526	15710	5661	10049
Sperm	ddPCR	6	2	487	16875	5723	11152
Sperm	ddPCR	6	3	547	14804	5506	9298
Sperm	ddPCR	7	1	410	15029	4426	10603
Sperm	ddPCR	7	2	422	16652	5023	11629
Sperm	ddPCR	7	3	450	14681	4667	10014
Sperm	ddPCR	8	1	311	15019	3486	11533
Sperm	ddPCR	8	2	354	14932	3880	11052
Sperm	ddPCR	8	3	287	14716	3183	11533
Sperm	ddPCR	9	1	388	17157	4818	12339
Sperm	ddPCR	9	2	382	15685	4350	11335
Sperm	ddPCR	9	3	306	15633	3583	12050
Sperm	ddPCR	10	1	104	16384	1391	14993
Sperm	ddPCR	10	2	101	15705	1295	14410
Sperm	ddPCR	10	3	93.5	15714	1201	14513
Blood	ddPCR	1	1	37.5	16602	521	16081
Blood	ddPCR	1	2	36.6	16437	504	15933
Blood	ddPCR	1	3	39.1	16045	524	15521
Blood	ddPCR	2	1	43.6	15764	573	15191
Blood	ddPCR	2	2	49.3	16238	666	15572
Blood	ddPCR	2	3	47.7	15813	628	15185
Blood	ddPCR	3	1	37.4	16683	522	16161
Blood	ddPCR	3	2	31.5	16215	429	15786
Blood	ddPCR	3	3	36	16114	486	15628
Blood	ddPCR	4	1	29.7	16637	415	16222
Blood	ddPCR	4	2	28	17510	412	17098
Blood	ddPCR	4	3	29.6	16985	422	16563
Blood	ddPCR	5	1	46.4	16331	631	15700
Blood	ddPCR	5	2	38.6	16542	534	16008
Blood	ddPCR	5	3	38.7	17230	557	16673
Blood	ddPCR	6	1	34.1	16303	466	15837
Blood	ddPCR	6	2	33.6	16601	467	16134
Blood	ddPCR	6	3	32.2	16776	453	16323
Blood	ddPCR	7	1	39.3	14991	493	14498
Blood	ddPCR	7	2	34.8	15855	462	15393
Blood	ddPCR	7	3	36.1	16123	487	15636
Blood	ddPCR	8	1	21.4	16562	298	16264
Blood	ddPCR	8	2	22	16848	312	16536
Blood	ddPCR	8	3	24.9	16151	338	15813
Blood	ddPCR	9	1	27.9	16758	393	16365
Blood	ddPCR	9	2	34.3	16104	463	15641
Blood	ddPCR	9	3	28.5	15985	382	15603
Blood	ddPCR	10	1	49.9	16383	680	15703
Blood	ddPCR	10	2	46.7	15323	596	14727
Blood	ddPCR	10	3	48.7	16960	688	16272
NTC	ddPCR			0	17832	0	17832
NTC	ddPCR			0	16545	0	16545
NTC	ddPCR			0	15893	0	15893
NTC	ddPCR			0	17092	0	17092

### Sheet: SyntheticDNA_qPCR
Dilution step, ng/µL	Replicate	Method	Cq
0.00025	1	qPCR	19.16
0.00025	2	qPCR	18.98
0.00025	3	qPCR	19.31
0.00025	4	qPCR	19.47
0.00025	5	qPCR	19.2
0.00025	6	qPCR	19.32
0.00025	7	qPCR	18.94
0.00025	8	qPCR	19.34
0.00025	9	qPCR	19.2
0.00025	10	qPCR	19.62
2.5e-05	1	qPCR	23.25
2.5e-05	2	qPCR	23.42
2.5e-05	3	qPCR	23.18
2.5e-05	4	qPCR	23.25
2.5e-05	5	qPCR	23.29
2.5e-05	6	qPCR	23.37
2.5e-05	7	qPCR	23.03
2.5e-05	8	qPCR	23.11
2.5e-05	9	qPCR	22.98
2.5e-05	10	qPCR	23.18
2.5e-06	1	qPCR	26.21
2.5e-06	2	qPCR	26.81
2.5e-06	3	qPCR	26.34
2.5e-06	4	qPCR	26.52
2.5e-06	5	qPCR	26.22
2.5e-06	6	qPCR	26.09
2.5e-06	7	qPCR	26.46
2.5e-06	8	qPCR	26.67
2.5e-06	9	qPCR	26.11
2.5e-06	10	qPCR	26.32
2.5e-07	1	qPCR	30.47
2.5e-07	2	qPCR	30.94
2.5e-07	3	qPCR	30.5
2.5e-07	4	qPCR	30.54
2.5e-07	5	qPCR	30.27
2.5e-07	6	qPCR	30.65
2.5e-07	7	qPCR	30.3
2.5e-07	8	qPCR	30.15
2.5e-07	9	qPCR	30.44
2.5e-07	10	qPCR	30.61
2.5e-08	1	qPCR	34.07
2.5e-08	2	qPCR	34.06
2.5e-08	3	qPCR	34.23
2.5e-08	4	qPCR	34.33
2.5e-08	5	qPCR	34.1
2.5e-08	6	qPCR	34.01
2.5e-08	7	qPCR	34.05
2.5e-08	8	qPCR	34.12
2.5e-08	9	qPCR	34.03
2.5e-08	10	qPCR	34.4
2.5e-09	1	qPCR	38.42
2.5e-09	2	qPCR	38.15
2.5e-09	3	qPCR	37.38
2.5e-09	4	qPCR	37.42
2.5e-09	5	qPCR	37.78
2.5e-09	6	qPCR	38.16
2.5e-09	7	qPCR	37.57
2.5e-09	8	qPCR	38.42
2.5e-09	9	qPCR	37.3
2.5e-09	10	qPCR	38.04
2.5e-10	1	qPCR	NA
2.5e-10	2	qPCR	NA
2.5e-10	3	qPCR	NA
2.5e-10	4	qPCR	NA
2.5e-10	5	qPCR	NA
2.5e-10	6	qPCR	NA
2.5e-10	7	qPCR	NA
2.5e-10	8	qPCR	NA
2.5e-10	9	qPCR	NA
2.5e-10	10	qPCR	NA
2.5e-11	1	qPCR	NA
2.5e-11	2	qPCR	NA
2.5e-11	3	qPCR	NA
2.5e-11	4	qPCR	NA
2.5e-11	5	qPCR	NA
2.5e-11	6	qPCR	NA
2.5e-11	7	qPCR	NA
2.5e-11	8	qPCR	NA
2.5e-11	9	qPCR	NA
2.5e-11	10	qPCR	NA
2.5e-12	1	qPCR	NA
2.5e-12	2	qPCR	39.4
2.5e-12	3	qPCR	NA
2.5e-12	4	qPCR	39.96
2.5e-12	5	qPCR	39.91
2.5e-12	6	qPCR	NA
2.5e-12	7	qPCR	NA
2.5e-12	8	qPCR	NA
2.5e-12	9	qPCR	NA
2.5e-12	10	qPCR	NA
NTC	1	qPCR	39.29
NTC	2	qPCR	NA
NTC	3	qPCR	39.9
NTC	4	qPCR	NA

### Sheet: SyntheticDNA_dPCR
Dilution step, ng/µL	Replicate	Method	copies/µL	Accepted Droplets	Positive Droplets	Negative Droplets
0.00025	1	dPCR	22363.4	8183	8179	4
0.00025	2	dPCR	23108.1	8261	8257	4
0.00025	3	dPCR	NA	8259	8259	0
0.00025	4	dPCR	26708.2	8266	8265	1
0.00025	5	dPCR	17412.8	8206	8184	22
0.00025	6	dPCR	24553.7	8291	8289	2
0.00025	7	dPCR	26502.8	8259	8258	1
0.00025	8	dPCR	20204.5	8086	8078	8
0.00025	9	dPCR	14005.1	7448	7395	53
0.00025	10	dPCR	18057.8	5153	5141	12
2.5e-05	1	dPCR	22691.6	8263	8258	5
2.5e-05	2	dPCR	7968.9	8270	7629	641
2.5e-05	3	dPCR	5509.4	8264	6895	1369
2.5e-05	4	dPCR	8459.2	8263	7749	514
2.5e-05	5	dPCR	6340.1	8269	7204	1065
2.5e-05	6	dPCR	9222	8272	7871	401
2.5e-05	7	dPCR	9606.4	8234	7919	315
2.5e-05	8	dPCR	10387	5827	5652	175
2.5e-05	9	dPCR	9128.2	8277	7846	431
2.5e-05	10	dPCR	7357.5	8273	7466	807
2.5e-06	1	dPCR	1308.1	7854	2659	5195
2.5e-06	2	dPCR	715.2	8236	1631	6605
2.5e-06	3	dPCR	1247.6	8159	2679	5480
2.5e-06	4	dPCR	1479.6	8215	3124	5091
2.5e-06	5	dPCR	1431.6	8112	3109	5003
2.5e-06	6	dPCR	1371.9	7740	2863	4877
2.5e-06	7	dPCR	1155.3	8216	2519	5697
2.5e-06	8	dPCR	1207.6	8203	2583	5620
2.5e-06	9	dPCR	1428.9	8221	2964	5257
2.5e-06	10	dPCR	1126.2	8195	2382	5813
2.5e-07	1	dPCR	112.4	8250	294	7956
2.5e-07	2	dPCR	98.39	8248	268	7980
2.5e-07	3	dPCR	117.7	8258	325	7933
2.5e-07	4	dPCR	106.7	8253	291	7962
2.5e-07	5	dPCR	101.2	8272	261	8011
2.5e-07	6	dPCR	70.56	8264	179	8085
2.5e-07	7	dPCR	48.63	8267	123	8144
2.5e-07	8	dPCR	77.54	8264	192	8072
2.5e-07	9	dPCR	85.52	5754	148	5606
2.5e-07	10	dPCR	77.92	8216	201	8015
2.5e-08	1	dPCR	16.59	8278	46	8232
2.5e-08	2	dPCR	10.04	8247	26	8221
2.5e-08	3	dPCR	6.492	8277	17	8260
2.5e-08	4	dPCR	6.314	8273	16	8257
2.5e-08	5	dPCR	7.544	8275	19	8256
2.5e-08	6	dPCR	9.37	8213	23	8190
2.5e-08	7	dPCR	5.44	7786	13	7773
2.5e-08	8	dPCR	18.14	8243	47	8196
2.5e-08	9	dPCR	12.32	8258	34	8224
2.5e-08	10	dPCR	10.75	8019	29	7990
2.5e-09	1	dPCR	0.793	8275	2	8273
2.5e-09	2	dPCR	0.789	8277	2	8275
2.5e-09	3	dPCR	0.396	8276	1	8275
2.5e-09	4	dPCR	0.399	8228	1	8227
2.5e-09	5	dPCR	1.194	8249	3	8246
2.5e-09	6	dPCR	1.524	8269	4	8265
2.5e-09	7	dPCR	0.363	8263	1	8262
2.5e-09	8	dPCR	1.103	8024	3	8021
2.5e-09	9	dPCR	0.386	8197	1	8196
2.5e-09	10	dPCR	1.191	8153	3	8150
2.5e-10	1	dPCR	0.397	8256	1	8255
2.5e-10	2	dPCR	0	8268	0	8268
2.5e-10	3	dPCR	0	8263	0	8263
2.5e-10	4	dPCR	0	8266	0	8266
2.5e-10	5	dPCR	0.725	8229	2	8227
2.5e-10	6	dPCR	0	8264	0	8264
2.5e-10	7	dPCR	0	8255	0	8255
2.5e-10	8	dPCR	0	7133	0	7133
2.5e-10	9	dPCR	0.389	8235	1	8234
2.5e-10	10	dPCR	0	8275	0	8275
2.5e-11	1	dPCR	0.762	8250	2	8248
2.5e-11	2	dPCR	0.354	8250	1	8249
2.5e-11	3	dPCR	0	8252	0	8252
2.5e-11	4	dPCR	0	8271	0	8271
2.5e-11	5	dPCR	0	8264	0	8264
2.5e-11	6	dPCR	0	8248	0	8248
2.5e-11	7	dPCR	0	8250	0	8250
2.5e-11	8	dPCR	0	8243	0	8243
2.5e-11	9	dPCR	0	8254	0	8254
2.5e-11	10	dPCR	0	8263	0	8263
2.5e-12	1	dPCR	0.703	8260	2	8258
2.5e-12	2	dPCR	0	7606	0	7606
2.5e-12	3	dPCR	0	8270	0	8270
2.5e-12	4	dPCR	0	8270	0	8270
2.5e-12	5	dPCR	0	8263	0	8263
2.5e-12	6	dPCR	0	8273	0	8273
2.5e-12	7	dPCR	0.377	8264	1	8263
2.5e-12	8	dPCR	0	8261	0	8261
2.5e-12	9	dPCR	0	6949	0	6949
2.5e-12	10	dPCR	4.291	6682	10	6672
NTC	1	dPCR	0	8262	0	8262
NTC	2	dPCR	0	8254	0	8254
NTC	3	dPCR	0	8261	0	8261
NTC	4	dPCR	0	8270	0	8270
NTC	5	dPCR	0	8262	0	8262
NTC	6	dPCR	0.366	7793	1	7792

### Sheet: SyntheticDNA_ddPCR
Dilution step, ng/µL	Replicate	Method	copies/µL	Accepted Droplets	Positive Droplets	Negative Droplets
0.00025	1	ddPCR	10455	14465	14463	2
0.00025	2	ddPCR	1000000	15303	15303	0
0.00025	3	ddPCR	1000000	14443	14443	0
0.00025	4	ddPCR	1000000	14840	14840	0
0.00025	5	ddPCR	11365	15679	15678	1
0.00025	6	ddPCR	10546	15634	15632	2
0.00025	7	ddPCR	1000000	18135	18135	0
0.00025	8	ddPCR	11347	15445	15444	1
0.00025	9	ddPCR	10177	17139	17136	3
0.00025	10	ddPCR	10619	16641	16639	2
2.5e-05	1	ddPCR	8099	18563	18544	19
2.5e-05	2	ddPCR	8483	18944	18930	14
2.5e-05	3	ddPCR	8938	15944	15936	8
2.5e-05	4	ddPCR	8120	15913	15897	16
2.5e-05	5	ddPCR	9293	18859	18852	7
2.5e-05	6	ddPCR	8034	16637	16619	18
2.5e-05	7	ddPCR	3964	13137	12685	452
2.5e-05	8	ddPCR	8470	14724	14713	11
2.5e-05	9	ddPCR	8062	16093	16076	17
2.5e-05	10	ddPCR	8103	16661	16644	17
2.5e-06	1	ddPCR	662	17324	7451	9873
2.5e-06	2	ddPCR	701	14736	6616	8120
2.5e-06	3	ddPCR	637	14216	5941	8275
2.5e-06	4	ddPCR	824	17841	8982	8859
2.5e-06	5	ddPCR	753	14590	6900	7690
2.5e-06	6	ddPCR	705	13451	6061	7390
2.5e-06	7	ddPCR	573	14219	5480	8739
2.5e-06	8	ddPCR	205	15268	2444	12824
2.5e-06	9	ddPCR	186	16074	2348	13726
2.5e-06	10	ddPCR	185	17372	2533	14839
2.5e-07	1	ddPCR	96.7	1470	116	1354
2.5e-07	2	ddPCR	74.2	17727	1084	16643
2.5e-07	3	ddPCR	86.3	16380	1158	15222
2.5e-07	4	ddPCR	86.4	17082	1210	15872
2.5e-07	5	ddPCR	84.6	17314	1201	16113
2.5e-07	6	ddPCR	35.9	9581	288	9293
2.5e-07	7	ddPCR	73.7	18090	1099	16991
2.5e-07	8	ddPCR	68.4	18139	1025	17114
2.5e-07	9	ddPCR	85.7	16759	1177	15582
2.5e-07	10	ddPCR	86.6	15959	1132	14827
2.5e-08	1	ddPCR	11.2	17188	163	17025
2.5e-08	2	ddPCR	8.71	16548	122	16426
2.5e-08	3	ddPCR	9.25	17104	134	16970
2.5e-08	4	ddPCR	8.71	16816	124	16692
2.5e-08	5	ddPCR	9.93	19505	164	19341
2.5e-08	6	ddPCR	14	16814	199	16615
2.5e-08	7	ddPCR	8.94	14136	107	14029
2.5e-08	8	ddPCR	10.5	18646	165	18481
2.5e-08	9	ddPCR	7.45	16639	105	16534
2.5e-08	10	ddPCR	8.59	17877	130	17747
2.5e-09	1	ddPCR	0.857	15108	11	15097
2.5e-09	2	ddPCR	0.52	15829	7	15822
2.5e-09	3	ddPCR	1.54	16818	22	16796
2.5e-09	4	ddPCR	1.2	14707	15	14692
2.5e-09	5	ddPCR	8.07	16827	115	16712
2.5e-09	6	ddPCR	4.48	17092	65	17027
2.5e-09	7	ddPCR	0.719	16363	10	16353
2.5e-09	8	ddPCR	0.624	16974	9	16965
2.5e-09	9	ddPCR	0.948	16140	13	16127
2.5e-09	10	ddPCR	1.26	18739	20	18719
2.5e-10	1	ddPCR	0.264	17828	4	17824
2.5e-10	2	ddPCR	0.473	17407	7	17400
2.5e-10	3	ddPCR	2.88	15955	39	15916
2.5e-10	4	ddPCR	4.9	16858	70	16788
2.5e-10	5	ddPCR	0.138	17070	2	17068
2.5e-10	6	ddPCR	0.138	17059	2	17057
2.5e-10	7	ddPCR	0.368	15974	5	15969
2.5e-10	8	ddPCR	0.22	16015	3	16012
2.5e-10	9	ddPCR	0.283	16617	4	16613
2.5e-10	10	ddPCR	0.24	19636	4	19632
2.5e-11	1	ddPCR	0.463	17806	7	17799
2.5e-11	2	ddPCR	0.139	16964	2	16962
2.5e-11	3	ddPCR	0.2	17661	3	17658
2.5e-11	4	ddPCR	0.135	17433	2	17431
2.5e-11	5	ddPCR	0.064	18391	1	18390
2.5e-11	6	ddPCR	0.37	15898	5	15893
2.5e-11	7	ddPCR	0.251	9378	2	9376
2.5e-11	8	ddPCR	0.679	19067	11	19056
2.5e-11	9	ddPCR	1.22	15438	16	15422
2.5e-11	10	ddPCR	0.659	17850	10	17840
2.5e-12	1	ddPCR	0.071	16574	1	16573
2.5e-12	2	ddPCR	0.212	16635	3	16632
2.5e-12	3	ddPCR	0.0721	16307	1	16306
2.5e-12	4	ddPCR	0.607	15521	8	15513
2.5e-12	5	ddPCR	0.0714	16472	1	16471
2.5e-12	6	ddPCR	0	16580	0	16580
2.5e-12	7	ddPCR	0.258	13700	3	13697
2.5e-12	8	ddPCR	0.16	14698	2	14696
2.5e-12	9	ddPCR	0.328	14336	4	14332
2.5e-12	10	ddPCR	0.0827	14224	1	14223
NTC	1	ddPCR	0.156	15038	2	15036
NTC	2	ddPCR	0.161	14632	2	14630
NTC	3	ddPCR	0.0799	14726	1	14725
NTC	4	ddPCR	3.07	11505	30	11475
